# SUMO orchestrates multiple alternative DNA-protein crosslink repair pathways

**DOI:** 10.1101/2020.06.08.140079

**Authors:** Nataliia Serbyn, Ivona Bagdiul, Agnès H. Michel, Raymond T. Suhandynata, Huilin Zhou, Benoît Kornmann, Françoise Stutz

**Affiliations:** Department of Cell Biology, University of Geneva, 1211 Geneva 4, Switzerland; Institute of Biochemistry, ETH Zürich, 8093 Zurich, Switzerland; Department of Biochemistry, University of Oxford, Oxford OX1 3QU, United Kingdom; Department of Cellular and Molecular Medicine, Moores Cancer Center, University of California School of Medicine, San Diego, La Jolla, United States

**Keywords:** SUMO, DNA-protein crosslink, DPC repair, Top1, Top1cc, Siz2, Ulp1, Wss1, Tdp1, STUbL, Flp-nick

## Abstract

Several endogenous metabolites, environmental agents, and therapeutic drugs promote formation of covalent DNA-protein crosslinks (DPCs). Persistent DPCs pose a serious threat to genome integrity and are eliminated by multiple repair pathways. Aberrant Top1 crosslinks to DNA, or Top1ccs, are processed by Tdp1 and Wss1 functioning in parallel pathways in *Saccharomyces cerevisiae.* It remains obscure how cells choose between these diverse mechanisms of DPC repair. Here we show that several SUMO biogenesis factors - Ulp1, Siz2, Slx5, Slx8 - control repair of Top1cc or an analogous DPC lesion. Genetic analysis reveals that SUMO promotes Top1cc processing in the absence of Tdp1 but has an inhibitory role if cells additionally lack Wss1. In the *tdp1Δ wss1Δ* mutant, the E3 SUMO ligase Siz2 stimulates sumoylation in the vicinity of the DPC, but not SUMO conjugation to Top1. This Siz2-dependent sumoylation delays DPC repair when cells progress through S and G2 phases. Our findings suggest that SUMO tunes available repair pathways to facilitate faithful DPC repair.
