## Supplementary material for "SUMO orchestrates multiple alternative DNA-protein crosslink repair pathways": Table S3 - strains_plasmids_oligonucleotides_mutations

### Sheet: strains
Figure no	FSY (yeast) / pFS (plasmid)	genetic background	genotype	reference	generated by	comment
Basic strains
	FSY4976	W303	W303-1A {MATa; his3-11_15; leu2-3_112; ura3-1; trp1D2; ade2-1; can1-100}	Euroscarf	N/A
	FSY4977	W303	W303-1B {MATalpha; his3-11_15; leu2-3_112; ura3-1; trp1D2; ade2-1; can1-100}	Euroscarf	N/A
	FSY7311	BY4741	MATa; his3Δ1; leu2Δ0; lys2Δ0; met15Δ0; ura3Δ0	Euroscarf	N/A
HZY2101	FSY6284	HF-Smt3 proteomics	HF-Smt3; sml1D::TRP; ura3–52; leu2D1; trp1D63; his3D200; lys2DBgl; arg4D; hom3–10; ade2D; ade8; ade8 has 2 NT loss; MATa	Albuquerque et al, 2013	Huilin Zhou laboratory
HZY2430	FSY6285	HF-Smt3 proteomics	HF-Smt3; sml1D::TRP; ura3–52; leu2D1; trp1D63; his3D200; lys2DBgl; arg4D; hom3–10; ade2D; ade8; ade8 has 2 NT loss; MATalpha	Albuquerque et al, 2013	Huilin Zhou laboratory
Flp-nick	FSY7400	W303 Cir0	CirO; LEU2-pGAL10-flp-H305L; URA3-FRT-tetOx224(iYFR020W); TetR-mRFP (iYGL119W); Nup49-GFP; MATa	This Paper	based on strains from Lotte Bjergbaek's laboratory
Flp-HA-nick	FSY7561	W303 Cir0	Cir0; leu2-3_112::pGAL10-flp-H305L-3HA-HIS3; tetOx224(iYFR020W)-URA3-FRT; (?) TetR-mRFP (not tested);	This Paper	based on strains from Lotte Bjergbaek's laboratory
12geneD0HSR	FSY8374	BY4741	MATa his3Δ1 leu2Δ0 met15Δ0 ura3Δ0 pdr3Δ0 pdr8Δ0 pdr1Δ0 yrr1Δ0 snq2Δ0 pdr5Δ0 pdr10Δ0 yor1Δ0 pdr15Δ0 pdr11Δ0 pdr12Δ0 aus1Δ0 RME1(ins308A)	Chinen et al., 2011	Takeo Usui laboratory	originally referred as OTA017
Figure 1
1A
	FSY7279	BY4741	wss1D::HIS3; leu2D0::TIR1-LEU2; Tdp1-AID*-6HA::HPH; ade2D::KANMX6; MATa	Serbyn et al, 2020	transformation
	FSY7281	BY4741	wss1D::HIS3; leu2D0::TIR1-LEU2; Tdp1-AID*-6HA::HPH; ade2D::KANMX6; MATa	Serbyn et al, 2020	transformation	same as FSY7281, independend transformations
1B
	FSY7921	W303	nup60D::KAN/NUP60; tdp1D::URA3/TDP1; wss1D::HIS3/WSS1; MATa/alpha	This Paper	cross+transformation	diploid FSY7625 + nup60D::KAN
1D
	FSY6085+FSY4977	W303	ulp1-DN-midGFP-midGFP-13Myc::KAN/ULP1; wss1D::HIS3/WSS1; tdp1D::URA3/TDP1; MATa/alpha	This Paper	cross
1E
ulp1-C204	FSY5859+FSY5857 + pFS4013	W303	tdp1D::URA3/TDP1; wss1D::HIS3/WSS1; MATa/alpha; + YCPlac22-ulp1-D1-418	This Paper	cross+transformation
ulp1-C204-C/S	FSY5856+FSY5861 + pFS4014	W303	tdp1D::URA3/TDP1; wss1D::HIS3/WSS1; MATa/alpha; + YCPlac22-ulp1-D1-418-C580S	This Paper	cross+transformation
Figure S1
S1B
	FSY5856+FSY5861 + pFS3451	W303	tdp1D::URA3/TDP1; wss1D::HIS3/WSS1; MATa/alpha + YCPlac22-ulp1-DN	This Paper	cross
S1C
	FSY5888 x FSY5915	W303	slx5D::KAN/SLX5; top1D::NATMX6/TOP1; tdp1D::URA3/TDP1; wss1D::HIS3/WSS1; MATa/alpha;	This Paper	cross
S1D
	FSY5893 x FSY5911	W303	slx8D::LEU2/SLX8; top1D::NATMX6/TOP1; tdp1D::URA3/TDP1; wss1D::HIS3/WSS1; MATa/alpha;	This Paper	cross
S1E
	FSY6092 x FSY5917	W303	ulp2D::LEU2/ULP2; top1D::NATMX6/TOP1; tdp1D::URA3/TDP1; wss1D::HIS3/WSS1; MATa/alpha;	This Paper	cross
S1F
-1	FSY4976	W303	WT	Euroscarf	N/A	freshly dissected spores were used for a spot assay
-2	FSY6142	W303	slx5D::KAN; MATa	This Paper	cross
-3	FSY5919	W303	slx5D::KAN; wss1D::HIS3; MATa	This Paper	cross
-4	FSY5886	W303	slx5D::KAN; tdp1D::URA3; MATa	This Paper	cross
-5	FSY6015	W303	slx5D::KAN; tdp1D::URA3; wss1D::HIS3; MATa	This Paper	cross
-6	FSY6019	W303	slx5D::KAN; tdp1D::URA3; wss1D::HIS3; top1D::NAT; MATa	This Paper	cross
-7	FSY6011	W303	tdp1D::URA3; wss1D::HIS3; MATa	This Paper	cross
-8	FSY6013	W303	tdp1D::URA3; wss1D::HIS3; top1D::NAT; MATa	This Paper	cross
Figure 2
2A
siz1	FSY5971 x FSY5857	W303	siz1D::KAN/SIZ1; siz2D::KAN/SIZ2; tdp1D::URA3/TDP1; wss1D::HIS3/WSS1; MATa/alpha;	This Paper	cross
siz2	FSY5971 x FSY5857	W303	siz1D::KAN/SIZ1; siz2D::KAN/SIZ2; tdp1D::URA3/TDP1; wss1D::HIS3/WSS1; MATa/alpha;	This Paper	cross
mms21	FSY5974 x FSY5861	W303	mms21-11/MMS21; tdp1D::URA3/TDP1; wss1D::HIS3/WSS1; MATa/alpha;	This Paper	cross
2B
Siz1	FSY6891	W303	Siz1-13Myc::TRP1; MATa	This Paper	cross	from cross FSY4976 x FSY5437
	FSY6893	W303	ulp1-DN-midGFP; Siz1-13Myc::TRP1; MATa	This Paper	cross	from cross FSY4976 x FSY5437
Siz2	FSY6863	W303	Siz2-13Myc::TRP1; MATa	This Paper	cross	from cross FSY6862 and FSY5437
	FSY6864	W303	ulp1-DN-midGFP; Siz2-13Myc::TRP1; MATa	This Paper	cross	from cross FSY6862 and FSY5437
Mms21	FSY6886	W303	Mms21-13Myc::TRP1; MATa	This Paper	cross	from cross FSY6862 and FSY5437
	FSY6888	W303	ulp1-DN-midGFP; Mms21-13Myc::TRP1; MATa	This Paper	cross	from cross FSY6862 and FSY5437
2C
-1	FSY6863 + pFS4116	W303	Siz2-13Myc::TRP1; MATa + p415 (empty)	This Paper	transformation
-2	FSY6864 + pFS4116	W303	ulp1-DN-midGFP; Siz2-13Myc::TRP1; MATa + p415 (empty)	This Paper	transformation
-3	FSY6864 + pFS4252	W303	ulp1-DN-midGFP; Siz2-13Myc::TRP1; MATa + p415-pADH-Siz2-13Myc-LEU2	This Paper	transformation
-4	FSY4976 + pFS4116	W303	WT + p415 (empty)	This Paper	transformation
-5	FSY6864 + pFS4252	W303	WT + p415-pADH-Siz2-13Myc-LEU2	This Paper	transformation
-6	FSY6133 + pFS4116	W303	ulp1-DN-midGFP; tdp1D::URA3; wss1D::HIS3; MATa + p415 (empty)	This Paper	transformation
-7	FSY6864 + pFS4252	W303	ulp1-DN-midGFP; tdp1D::URA3; wss1D::HIS3; MATa + p415-pADH-Siz2-13Myc-LEU2	This Paper	transformation
2D
-1	FSY8374	12geneD0HSR	see basic strains	This Paper	transformation
-2	FSY8957	12geneD0HSR	siz2D::KAN; MATa	This Paper	transformation
-3	FSY8955	12geneD0HSR	tdp1D::HPH; MATa	This Paper	transformation
-4	FSY8963	12geneD0HSR	siz2D::KAN; tdp1D::HPH; MATa	This Paper	transformation
2E
-1	FSY8374	12geneD0HSR	see basic strains	This Paper	transformation
-2	FSY8957	12geneD0HSR	siz2D::KAN; MATa	This Paper	transformation
-3	FSY8379	12geneD0HSR	wss1D::HIS3; MATa	This Paper	transformation
-4	FSY8961	12geneD0HSR	siz2D::KAN; wss1D::HIS3; MATa	This Paper	transformation
2F
-1-2	FSY6655	HF-Smt3 proteomics	ura3::pADH-OsTIR1-URA3; Tdp1-AID*-6HA-HPH; HF-Smt3; 2 NT loss; sml1∆::TRP; MATa	This Paper	cross
-3	FSY6711	HF-Smt3 proteomics	ulp1-DN-midGFP-13Myc::KAN; HF-Smt3; 2 NT loss; sml1∆::TRP; MATa	This Paper	cross
-4	FSY6724	HF-Smt3 proteomics	siz2D::KAN; HF-Smt3; 2 NT loss; sml1∆::TRP; MATa	This Paper	cross
-5-6	FSY6715	HF-Smt3 proteomics	wss1D::HIS3; ura3::pADH-OsTIR1-URA3; Tdp1-AID*-6HA-HPH; HF-Smt3; 2 NT loss; sml1∆::TRP; MATa	This Paper	cross
-7-8	FSY6717	HF-Smt3 proteomics	ulp1-DN-midGFP-13Myc::KAN; wss1D::HIS3; ura3::pADH-OsTIR1-URA3; Tdp1-AID*-6HA-HPH; HF-Smt3; 2 NT loss; sml1∆::TRP; MATa	This Paper	cross
-9	FSY6722	HF-Smt3 proteomics	siz2D::KAN; wss1D::HIS3; ura3::pADH-OsTIR1-URA3; Tdp1-AID*-6HA-HPH; HF-Smt3; 2 NT loss; sml1∆::TRP; MATa	This Paper	cross
2G
-1	FSY6284	HF-Smt3 proteomics	WT for SUMO proteomics	Albuquerque et al, 2013
-2	FSY6715	HF-Smt3 proteomics	wss1D::HIS3; ura3::pADH-OsTIR1-URA3; Tdp1-AID*-6HA-HPH; HF-Smt3; 2 NT loss; sml1∆::TRP; MATa	This Paper	cross
-3	FSY6717	HF-Smt3 proteomics	ulp1-DN-midGFP-13Myc::KAN; wss1D::HIS3; ura3::pADH-OsTIR1-URA3; Tdp1-AID*-6HA-HPH; HF-Smt3; 2 NT loss; sml1∆::TRP; MATa	This Paper	cross
-4	FSY6722	HF-Smt3 proteomics	siz2D::KAN; wss1D::HIS3; ura3::pADH-OsTIR1-URA3; Tdp1-AID*-6HA-HPH; HF-Smt3; 2 NT loss; sml1∆::TRP; MATa	This Paper	cross
Figure S2
S2A
-1	FSY4976	W303	WT {MATa; his3-11_15; leu2-3_112; ura3-1; trp1D2; ade2-1; can1-100}	Euroscarf	N/A
-2	FSY6011	W303	tdp1D::URA3; wss1D::HIS3; MATa	This Paper	cross
-3	FSY6611	W303	siz2D::KAN; tdp1D::URA3; wss1D::HIS3; MATa	This Paper	cross
S2B - same as 2C
S2C
-1	FSY4976	W303	WT {MATa; his3-11_15; leu2-3_112; ura3-1; trp1D2; ade2-1; can1-100}	Euroscarf	N/A
-2	FSY5856	W303	tdp1D::URA3; MATa	This Paper	tranfromation
-3	FSY5859	W303	wss1D::HIS3; MATa	This Paper	tranfromation
-4	FSY5051	W303	siz2D::KAN; MATa	This Paper	Benoit Palancade	a gift from B. Palancade
-5	FSY6297	W303	siz2D::KAN; tdp1D::URA3; MATa	This Paper	cross
-6	FSY6298	W303	siz2D::KAN; wss1D::HIS3; MATa	This Paper	cross
S2D
-1, 5	FSY6284	HF-Smt3 proteomics	WT for SUMO proteomics	Albuquerque et al, 2013
-2, 6	FSY6655	HF-Smt3 proteomics	ura3::pADH-OsTIR1-URA3; Tdp1-AID*-6HA-HPH; HF-Smt3; 2 NT loss; sml1∆::TRP; MATa	This Paper	cross
-3, 7	FSY6715	HF-Smt3 proteomics	wss1D::HIS3; ura3::pADH-OsTIR1-URA3; Tdp1-AID*-6HA-HPH; HF-Smt3; 2 NT loss; sml1∆::TRP; MATa	This Paper	cross
-4	FSY6717	HF-Smt3 proteomics	ulp1-DN-midGFP-13Myc::KAN; wss1D::HIS3; ura3::pADH-OsTIR1-URA3; Tdp1-AID*-6HA-HPH; HF-Smt3; 2 NT loss; sml1∆::TRP; MATa	This Paper	cross
-8	FSY6722	HF-Smt3 proteomics	siz2D::KAN; wss1D::HIS3; ura3::pADH-OsTIR1-URA3; Tdp1-AID*-6HA-HPH; HF-Smt3; 2 NT loss; sml1∆::TRP; MATa	This Paper	cross
Figure 3
3A
-1	FSY5719	W303	6HIS-Flag-Smt3::HIS3; MATa	This Paper	tranfromation
-2	FSY6122	W303	6His-Flag-Smt3::HIS3; Top1-13Myc::KANMX6; MATa	This Paper	cross
-3	FSY6269	W303	Tdp1-AID*-6HA::HPH; ura3::pADH1-Os.TIR1-URA3; wss1D::HIS3; Top1-13Myc::KANMX6; 6His-Flag-Smt3::HIS3; MATalpha	This Paper	cross
-4	FSY6243	W303	ulp1::ulp1-DN-midGFP; Tdp1-AID*-6HA::HPH; ura3::pADH1-Os.TIR1-URA3; wss1D::HIS3; Top1-13Myc::KANMX6; 6His-Flag-Smt3::HIS3; MATa	This Paper	cross
-5	FSY7271	W303	siz2D::KAN; Tdp1-AID*-6HA::HPH; ura3::pADH1-Os.TIR1-URA3; wss1D::HIS3; Top1-13Myc::KANMX6; 6His-Flag-Smt3::HIS3; MATa	This Paper	cross
3B
-1	FSY6122	W303	Top1-13Myc::KANMX6; 6His-Flag-Smt3::HIS3; MATa	This Paper	cross
-2	FSY6938	W303	top1-K65,91,92R-13Myc::LEU2; 6His-Flag-Smt3::HIS3; MATalpha	This Paper	cross
-3	FSY6269	W303	Tdp1-AID*-6HA::HPH; ura3::pADH1-Os.TIR1-URA3; wss1D::HIS3; Top1-13Myc::KANMX6; 6His-Flag-Smt3::HIS3; MATalpha	This Paper	cross
-4	FSY6939	W303	Tdp1-AID*-6HA::HPH; ura3::pADH1-Os.TIR1-URA3; wss1D::HIS3; top1-K65,91,92R-13Myc::LEU2; 6His-Flag-Smt3::HIS3; MATalpha	This Paper	cross
-5	FSY6243	W303	ulp1::ulp1-DN-midGFP; Tdp1-AID*-6HA::HPH; ura3::pADH1-Os.TIR1-URA3; wss1D::HIS3; Top1-13Myc::KANMX6; 6His-Flag-Smt3::HIS3; MATa	This Paper	cross
-6	FSY6942	W303	ulp1::ulp1-DN-midGFP; Tdp1-AID*-6HA::HPH; ura3::pADH1-Os.TIR1-URA3; wss1D::HIS3; top1-K65,91,92R-13Myc::LEU2; 6His-Flag-Smt3::HIS3; MATa	This Paper	cross
3D
1-wss1D tdp1-AID	FSY6715	HF-Smt3 proteomics	wss1D::HIS3; ura3::pADH-OsTIR1-URA3; Tdp1-AID*-6HA-HPH; HF-Smt3; 2 NT loss; sml1∆::TRP; MATa	This Paper	cross
2-ulp1-DN tdp1-AID wss1D	FSY6713	HF-Smt3 proteomics	ulp1-DN-midGFP-13Myc::KAN; ura3::pADH-OsTIR1-URA3; Tdp1-AID*-6HA-HPH; HF-Smt3; 2 NT loss; sml1∆::TRP; MATa	This Paper	cross
Figure S3
S3A
-1	FSY6122	W303	Top1-13Myc::KANMX6; 6His-Flag-Smt3::HIS3; MATa	This Paper	cross
-2	FSY6938	W303	top1-K65,91,92R-13Myc::LEU2; 6His-Flag-Smt3::HIS3; MATalpha	This Paper	cross
-3	FSY6269	W303	Tdp1-AID*-6HA::HPH; ura3::pADH1-Os.TIR1-URA3; wss1D::HIS3; Top1-13Myc::KANMX6; 6His-Flag-Smt3::HIS3; MATalpha	This Paper	cross
-4	FSY6939	W303	Tdp1-AID*-6HA::HPH; ura3::pADH1-Os.TIR1-URA3; wss1D::HIS3; top1-K65,91,92R-13Myc::LEU2; 6His-Flag-Smt3::HIS3; MATalpha	This Paper	cross
-5	FSY6243	W303	ulp1::ulp1-DN-midGFP; Tdp1-AID*-6HA::HPH; ura3::pADH1-Os.TIR1-URA3; wss1D::HIS3; Top1-13Myc::KANMX6; 6His-Flag-Smt3::HIS3; MATa	This Paper	cross
-6	FSY6942	W303	ulp1::ulp1-DN-midGFP; Tdp1-AID*-6HA::HPH; ura3::pADH1-Os.TIR1-URA3; wss1D::HIS3; top1-K65,91,92R-13Myc::LEU2; 6His-Flag-Smt3::HIS3; MATa	This Paper	cross
-7	FSY6895	W303	top1-K65,91,92R-13Myc::LEU2; MATa	This Paper	cross
-8	FSY6247	W303	Tdp1-AID*-6HA::HPH; ura3::pADH1-Os.TIR1-URA3; wss1D::HIS3; 6His-Flag-Smt3::HIS3; MATalpha	This Paper	cross
S3B
-1	FSY8118	W303	pol30D::NAT; leu2-3_112::POL30-LEU2; MATa	This Paper	cross
-2	FSY8121	W303	pol30D::NAT; leu2-3_112::6HIS-pol30-K127,164R-LEU2; MATa	This Paper	cross
-3	FSY8123	W303	wss1D::HIS3; ura3::pADH-OsTIR1-URA3; Tdp1-AID*-6HA-HPH; pol30D::NAT; leu2-3_112::POL30-LEU2; MATa	This Paper	cross
-4	FSY8125	W303	wss1D::HIS3; ura3::pADH-OsTIR1-URA3; Tdp1-AID*-6HA-HPH; pol30D::NAT; leu2-3_112::6HIS-pol30-K127,164R-LEU2; MATa	This Paper	cross
-5	FSY8127	W303	siz2D::KAN; wss1D::HIS3; ura3::pADH-OsTIR1-URA3; Tdp1-AID*-6HA-HPH; pol30D::NAT; leu2-3_112::POL30-LEU2; MATa	This Paper	cross
-6	FSY8129	W303	siz2D::KAN; wss1D::HIS3; ura3::pADH-OsTIR1-URA3; Tdp1-AID*-6HA-HPH; pol30D::NAT; leu2-3_112::6HIS-pol30-K127,164R-LEU2; MATa	This Paper	cross
-7	FSY8132	W303	ulp1-DN-midGFP-13Myc::KAN; wss1D::HIS3; ura3::pADH-OsTIR1-URA3; Tdp1-AID*-6HA-HPH; pol30D::NAT; leu2-3_112::POL30-LEU2; MATa	This Paper	cross
-8	FSY8133	W303	ulp1-DN-midGFP-13Myc::KAN; wss1D::HIS3; ura3::pADH-OsTIR1-URA3; Tdp1-AID*-6HA-HPH; pol30D::NAT; leu2-3_112::6HIS-pol30-K127,164R-LEU2; MATa	This Paper	cross
S3C - same as S3B
S3D - same as 3D
Figure 4
4B
-1	FSY7400	Flp-nick	(basic strain, see above)	This Paper	cross
-2	FSY7414	Flp-nick	top1D::NAT; MATa	This Paper	cross
-3	FSY7424	Flp-nick	tdp1D::HPH; top1D::NAT; MATa	This Paper	cross
-4	FSY7434	Flp-nick	wss1D::TRP1; top1D::NAT; MATa	This Paper	cross
-5	FSY7440	Flp-nick	tdp1D::HPH; wss1D::TRP1; top1D::NAT; MATa	This Paper	cross
-6	FSY7462	Flp-nick	ulp1-DN-midGFP-13Myc::KAN; tdp1D::HPH; wss1D::TRP1; top1D::NAT; MATa	This Paper	cross
-7	FSY7460	Flp-nick	siz2D::KAN; tdp1D::HPH; wss1D::TRP1; top1D::NAT; MATa	This Paper	cross
4C
1-WT	FSY7480	Flp-nick	6HIS-Flag-Smt3::HIS3; MATa	This Paper	cross
2-tdp1wss1top1	FSY7456	Flp-nick	tdp1D::HPH; wss1D::TRP1; top1D::NAT; 6HIS-Flag-Smt3::HIS3; MATa	This Paper	cross
3-tdp1wss1top1siz2	FSY7458	Flp-nick	siz2D::KAN; tdp1D::HPH; wss1D::TRP1; top1D::NAT; 6HIS-Flag-Smt3::HIS3; MATa	This Paper	cross
4-tdp1wss1top1ulp1-DN	FSY7466	Flp-nick	ulp1-DN-13Myc::KAN; tdp1D::HPH; wss1D::TRP1; top1D::NAT; 6HIS-Flag-Smt3::HIS3; MATa	This Paper	cross
5-tdp1wss1top1slx5	FSY8822	Flp-nick	slx5D::KAN; tdp1D::HPH; wss1D::TRP1; top1D::NAT; 6HIS-Flag-Smt3::HIS3; MATa	This Paper	cross
6-tdp1wss1top1_noFRT	FSY8831	W303	Flp-nick_no_FRT(CirO; LEU2-pGAL10-flp-H305L; TetR-mRFP; Nup49-GFP;) tdp1D::HPH; wss1D::TRP1; top1D::NAT; 6HIS-Flag-Smt3::HIS3; MATa	This Paper	cross
5E
1-WT	FSY8853	Flp-HA-nick	bar1D (no marker); MATa	This Paper	cross
2-tdp1wss1top1	FSY8793	Flp-HA-nick	tdp1D::HPH; wss1D::TRP1; top1D::NAT; bar1D (no marker); MATa	This Paper	cross
3-tdp1wss1top1siz2	FSY8829	Flp-HA-nick	siz2D::KAN; tdp1D::HPH; wss1D::TRP1; top1D::NAT; bar1D (no marker); MATa	This Paper	cross
4-tdp1wss1top1ulp1-DN	FSY8818	Flp-HA-nick	ulp1-DN-13Myc::KAN; tdp1D::HPH; wss1D::TRP1; top1D::NAT; bar1D (no marker); MATa	This Paper	cross
5F
1-WT	FSY8861	Flp-HA-nick	6HF-Smt3::KAN; bar1D (no marker); MATa;	This Paper	cross
Figure S4
S4A - same as 5E
S4C - same as 4E
S4D - same as 4E
S4E
1-WT	FSY8861	Flp-HA-nick	6HF-Smt3::KAN; bar1D (no marker); MATa;	This Paper	cross
2-tdp1wss1top1	FSY8769	Flp-HA-nick	tdp1D::HPH; wss1D::TRP1; top1D::NAT; 6HF-Smt3::KAN; bar1D (no marker); MATa	This Paper	cross
S4F - same as S4E
Figure 5
5A-5B
	FSY7292+pBK257	BY4741	tdp1D::HPH; wss1D::HIS3; siz2D::NATMX6; ade2D::KANMX6; MATa + pBK257	This Paper	transformation
Figure S5
S5A
rad27	FSY5821 x FSY6611	W303	rad27D::LEU2/RAD27; siz2D::KAN/SIZ2; wss1D::HIS3/WSS1; tdp1D::URA3/TDP1; MATa/alpha	This Paper	cross
S5B
sgs1	FSY5862 x FSY6612	W303	sgs1D::HPH/SGS1; siz2D::KAN/SIZ2; wss1D::HIS3/WSS1; tdp1D::URA3/TDP1; MATa/alpha	This Paper	cross
S5C
srs2	FSY7619	W303	srs2D::HPH/SRS2; top1D::NAT/TOP1; siz2D::KAN/SIZ2; wss1D::HIS3/WSS1; tdp1D::URA3/TDP1; MATa/alpha	This Paper	cross	freshly dissected spores were used for a spot assay
S5D
rad17	FSY7617	W303	rad17D::LEU2/RAD17; siz2D::KAN/SIZ2; wss1D::HIS3/WSS1; tdp1D::URA3/TDP1; MATa/alpha	This Paper	cross	freshly dissected spores were used for a spot assay
S5E
rad9	FSY7622	W303	rad9::HPH/RAD9; top1D::NAT/TOP1; siz2D::KAN/SIZ2; wss1D::HIS3/WSS1; tdp1D::URA3/TDP1; MATa/alpha	This Paper	cross	freshly dissected spores were used for a spot assay
S5F
-1	FSY7838 x FSY6611	W303	MATa	This Paper	cross	freshly dissected spores were used for a spot assay
-2	FSY7838 x FSY6611	W303	ddi1D::TRP1; MATa	This Paper	cross
-3	FSY7838 x FSY6611	W303	siz2D::KAN; ddi1D::TRP1; MATa	This Paper	cross
-4	FSY7838 x FSY6611	W303	ddi1D::TRP1; tdp1D::URA3; MATa	This Paper	cross
-5	FSY7838 x FSY6611	W303	ddi1D::TRP1; wss1D::HIS3; MATa	This Paper	cross
-6	FSY7838 x FSY6611	W303	tdp1D::URA3; wss1D::HIS3; MATa	This Paper	cross
-7	FSY7838 x FSY6611	W303	siz2D::KAN; tdp1D::URA3; wss1D::HIS3; MATa	This Paper	cross
-8	FSY7838 x FSY6611	W303	ddi1D::TRP1; siz2D::KAN; tdp1D::URA3; wss1D::HIS3; MATa	This Paper	cross
Tables S1 and S2
with rad52D	FSY5779 x FSY6612	W303	rad52D::LEU2/RAD52; siz2D::KAN/SIZ2; wss1D::HIS3/WSS1; tdp1D::URA3/TDP1; MATa/alpha	This Paper	cross
with rad51D	FSY5778 x FSY6612	W303	rad51D::TRP1/RAD51; siz2D::KAN/SIZ2; wss1D::HIS3/WSS1; tdp1D::URA3/TDP1; MATa/alpha	This Paper	cross
with mre11D	FSY7124 x FSY6612	W303	rmre11D::HPH/MRE11; siz2D::KAN/SIZ2; wss1D::HIS3/WSS1; tdp1D::URA3/TDP1; MATa/alpha	This Paper	cross
with rad27D	FSY5821 x FSY6611	W303	rad27D::LEU2/RAD27; siz2D::KAN/SIZ2; wss1D::HIS3/WSS1; tdp1D::URA3/TDP1; MATa/alpha	This Paper	cross
with rad10D	FSY6884 x FSY6612	W303	rad10D::NAT/RAD10; siz2D::KAN/SIZ2; wss1D::HIS3/WSS1; tdp1D::URA3/TDP1; MATa/alpha	This Paper	cross
with slx4D	FSY6885 x FSY6612	W303	slx4D::NAT/SLX4; siz2D::KAN/SIZ2; wss1D::HIS3/WSS1; tdp1D::URA3/TDP1; MATa/alpha	This Paper	cross
with yku70D	FSY7253 x FSY6612	W303	yku70::HPH/YKU70; RDN1-ADE2/RDN1; siz2D::KAN/SIZ2; wss1D::HIS3/WSS1; tdp1D::URA3/TDP1; MATa/alpha;	This Paper	cross

### Sheet: qPCR oligonucleotides
Referred to as	OFS number	Forward (F) or Reverse (R)	sequence (5'-3')	final concentration in qPCR, nM
FRT+0.2 kb	OFS4363	F	AAGTTCGACATGGGCTTCAG	500
FRT+0.2 kb	OFS4364	R	TCGTTTGGAGGACCTTTGAG	500
FRT+0.5 kb	OFS4365	F	CGGGCAGTAGCTCATCAAGT	300
FRT+0.5 kb	OFS4366	R	CATGAAGAGGGTGAGGAGGA	300
FRT+1 kb	OFS4367	F	CAGCCTGATCATTCATTCCA	600
FRT+1 kb	OFS4368	R	CGGACATCACAATCTTGCAC	600
intergenic	OFS2788	F	TGTTCCTTTAAGAGGTGATGGTGA	500
intergenic	OFS2789	R	GTGCGCAGTACTTGTGAAAACC	500

### Sheet: plasmids
pFS number	description	reference	info / details of construction
Plasmids used as a template for deletion, tag or gene insertion
pFS4062	pADH-TIR1-URA3	Morawska et al, 2013
pFS2161	pFA6a-KANMX6	Stutz lab plasmid database
pFS2162	pFA6a-TRP1	Stutz lab plasmid database
pFS2163	pFA6a-HISMX6	Stutz lab plasmid database
pFS2172	pFA6a-13Myc-KANMX6	Stutz lab plasmid database
pFS2173	pFA6a-13Myc-TRP1	Stutz lab plasmid database
pFS3036	pUG72-URA3	Stutz lab plasmid database
pFS3073	pUG73-LEU2	Stutz lab plasmid database
pFS3275	pAG32-hphMX	Stutz lab plasmid database
pFS3995	pHyg-AID*-6HA	Morawska et al, 2013
pFS4081	pUG73-top1-13Myc-K65,91,92R-13Myc	this work	constructed by Gibson assembly of 3 PCR products on gDNA of FSY6069 (4038/4017; 4018/4019; 4020/4039) and pUG73 (pFS3073) digested by SalI. Conformed by sequencing (MV1965-1967)
pFS4118	pRS305-pADH-TIR1-LEU2	this work	Gibson assembly of PCR products OFS4192/4207 on pFS4062 (pADH-TIR1-URA3) and SmaI-digested pRS305 (pFS4098)
pFS4119	pFA6a-hphMX6	Loewith lab
pFS4121	pFA6a-natMX6	Loewith lab
pFS4221	YLP-P30-6HIS-POL30	Davies&Ulrich, 2012	a gift from Helle Ulrich, p732
pFS4224	YLP-P30-6HIS-pol30-K127,164R	Davies&Ulrich, 2012	a gift from Helle Ulrich, p921
Plasmids used for transformation
pFS3451	YCPlac22-ulp1-DN	Texari et al, 2013
pFS4013	YCPlac22-ulp1-C204-C580S	Li and Hochstrasser, 2003, JCB
pFS4014	YCPlac22-ulp1-C204-C580S	Li and Hochstrasser, 2003, JCB
pFS3345	YCPlac22-ULP1	Li and Hochstrasser, 2003, JCB
pFS4116	p415	Howard Riezman laboratory
pFS4252	p415-pADH-Siz2-13Myc-LEU2	this work
pFS4117	pBK257	Michel et al, 2017	Kornmann lab

### Sheet: oligonucleotides
	OFS number	sequence	used for
	OFS1965	AAAGATGCGATTAGGATGAGAAGATTTATTGCCCATTTGATTTTAACCGACGCTTTAAAAcggatccccgggttaattaa	to tag Ulp1 or ulp1-DN with 13-Myc at C-terminus
	OFS1966	AAGATTCCACATAAGGTCGAAGACAATCGTCACTAATGTGTGGTTCTGCCTGCTCATCTCgaattcgagctcgtttaaac	to tag Ulp1 or ulp1-DN with 13-Myc at C-terminus
	OFS2969	GCGCTGTATTTTGTAACAACGCATATTTTGAAGATATTCTAAATAAGAGAGATTGcggatccccgggttaattaa	wss1D::HIS3 (on pFS2163), wss1D::TRP1 (on pFS2162)
	OFS2970	CCGAAACGACATTTACCATACTTATAATTTTCGAGTTCTTCGCTGTGGACAAGAGAgaattcgagctcgtttaaac	wss1D::HIS3 (on pFS2163), wss1D::TRP1 (on pFS2162)
	OFS2966	CGGTGAGCCCAGACAAGAATGATGATAATGTGTTTTCAACCGATTATTAcagctgaagcttcgtacgc	to generate tdp1D::URA3 (amplify pFS3036), tdp1D::HPH (amplify pFA3275)
	OFS2967	CTGGCCCCATATAGTGATGCCTAAGTGGACAGCAACATCGTGCTCTTACTTGgcataggccactagtggatctg	to generate tdp1D::URA3 (amplify pFS3036), tdp1D::HPH (amplify pFA3275)
	OFS4077	CTGTTTGCCGCTTACAAGGT	to PCR top1D::NAT from gDNA
	OFS4078	AAAGCGTCCTTCTGCTGATG	to PCR top1D::NAT from gDNA
	OFS1494	TTTACATCAAATAAGCACCGCAAGATATCCTAAAATCGACATCCACAGCTGAAGCTTCGTACGC	to generate nup60D::KAN
	OFS1495	GAGTTGGGCTATACGGTAATTATGTCACGGCTAAAATTTTCATTAGCATAGGCCACTAGTGGATCTG	to generate nup60D::KAN
	OFS4081	CATGAAAGAGCTGGACGGAACCGTCCAATTTTAGCCTCGTTTgaattcgagctcgtttaaac	to tag Siz1 with 13-Myc tag at C-terminus
	OFS4082	CATGGAAAACGCAAGATTATGGAAAGAAATACAACAGTGGTcggatccccgggttaattaa	to tag Siz1 with 13-Myc tag at C-terminus
	OFS4033	GACTTTAACACATCGGCTCAAGATAACTCGGAAGTGGTCGATTTAACATCAGATcggatccccgggttaattaa	to tag Siz2 with 13-Myc tag at C-terminus
	OFS1734	AGAATACAATCGGAAAGGAAAGAAATCAAAAGACGGTTAAgaattcgagctcgtttaaac	to tag Siz2 with 13-Myc tag at C-terminus
	OFS4079	CGGGCCGAAGGGCTCGGATAAGAGAAACAATAATTTTGTTTgaattcgagctcgtttaaac	to tag Mms21 with 13-Myc tag at C-terminus
	OFS4080	GGAACAGGATAAAAGAAGTAGTCAAGCCATCGATGTTTTAcggatccccgggttaattaa	to tag Mms21 with 13-Myc tag at C-terminus
	OFS3001	GGTGCAATAATACACGTATATCTATGTTTATTGCACATCAAACCCCACATATcagctgaagcttcgtacgc	to generate ulp2D::LEU2
	OFS3002	GAGGAAAAGAATAAAAAATATAAAACTATGCGTGCGAGTGCTTgcataggccactagtggatctg	to generate ulp2D::LEU2
	OFS3143	CGACTTAGCTGAGGACGAGTGCTTTTGCCTTGCTCGTCATGAGAACGACcgtacgctgcaggtcgac	to generate Tdp1-AID*-6HA::HPH
	OFS3144	GGCCCCATATAGTGATGCCTAAGTGGACAGCAACATCGTGCTCTTACTTGatcgatgaattcgagctcg	to generate Tdp1-AID*-6HA::HPH
	OFS2848	GCCCAGAATACCCTCCTTGA	to generate 6HIS-Flag-Smt3::HIS3
	OFS1106	TGGGGGGAAGGGAGAGGTTTGTTGGCGTTTTTTAGGCATTGTTAAGAGTCGCAGATGATGTCGAGGCG	to generate 6HIS-Flag-Smt3::HIS3
	Ben159	AAACCCTAAGAGAAAAATTCAAATGGGCCATAGAATCGGTAGATGAAAATTGGAGGTTTcggatccccgggttaattaa	to generate Top1-13Myc::KANMX6
	OFS3004	CTTGATGCGTGAATGTATTTGCTTCTCCCCTATGCTGCGTTTCTTTGCGgaattcgagctcgtttaaac	to generate Top1-13Myc::KANMX6
	OFS3231	GGGTAATACCTGCTGTAGTCTTCAA	to generate top1-K65,91,92R-13Myc::LEU2
	OFS4040	ACTAAGAAATAATAGGAGGGGTAAAGTAACTGTGGCATGATTACACTGCAGTATACTCgcataggccactagtggatctg	to generate top1-K65,91,92R-13Myc::LEU2
	OFS4038	cagctgaagcttcgtacgctgcaggtcgaGCATCATTAACAAGCTTGGCG	top1-K65,91,92R cloning
	OFS4017	GGTTCGGTCcTTATTTTCTTAGTCTTTT	top1-K65,91,92R cloning
	OFS4018	AGAAAATAAgGACCGAACCAGTGCAATC	top1-K65,91,92R cloning
	OFS4019	CCATCTTCTcTCcTGATTTTTTTAGGCTTTG	top1-K65,91,92R cloning
	OFS4020	AAAAAATCAgGAgAGAAGATGGTGATGTAAA	top1-K65,91,92R cloning
	OFS4039	atacattatacgaagttatattaagggttgGGACGAGGCAAGCTAAACAG	top1-K65,91,92R cloning
	OFS3231	GGGTAATACCTGCTGTAGTCTTCAA	top1-K65,91,92R-13Myc integration
	OFS4040	ACTAAGAAATAATAGGAGGGGTAAAGTAACTGTGGCATGATTACACTGCAGTATACTCgcataggccactagtggatctg	top1-K65,91,92R-13Myc integration
	OFS4237	TAGTAAGTTTTTTTATTATATGATATATATATATATAAAAATGAAATAAAGAATTCGAGCTCGTTTAAAC	Cdc14-13Myc tagging
	OFS4238	CTACAAGCGCCGCCGGTGGTATAAGAAAAATAAGTGGCTCCATCAAGAAAcggatccccgggttaattaa	Cdc14-13Myc tagging
	OFS4488	CCTTTTTCACTCACAGCAACAAGCAGCAAGCACTAAGTACGCAGTCAAAAGAGAGAAAAAcggatccccgggttaattaa	pol30D::NAT
	OFS4489	ACTTTACTGTTTTTTTTTTGTTTATTATTTTTAGTATACAACTATATAGATAATTTACATgaattcgagctcgtttaaac	pol30D::NAT
	OFS4390	CGGTCTCCCTATAGTGAGTCGTGATGCGGTATATTCTCTATACGGCTAATAGgaacgcggccgccagctgaa	to insert 3xRFB-KAN or KAN in between FRT and ARS607
	OFS4391	CGCCAATTATATAAACGAAAATAGCAAAAGGGTTTATACGCACTTTAAAACACCCacgactcactatagggagac	to insert 3xRFB-KAN or KAN in between FRT and ARS607
	OFS2906	CGTTGACAGCATACATTGGAAAGAAATAGGAAACGGACACCGGAAGAAAAAATcagctgaagcttcgtacgc	rad27D::LEU2
	OFS2907	TGCCAAGGTGAAGGACCAAAAGAAGAAAGTGGAAAAAGAACCCCCgcataggccactagtggatctg	rad27D::LEU2
	OFS4356	GAGTATCATTCCAATTTGATCTTTCTTCTACCGGTACTTAGGGATAGCAAcggatccccgggttaattaa	srs2D::TRP1
	OFS4357	ATTATAAACCGCCTCCAATAGTTGACGTAGTCAGGCATGAAAGTGCTAgaattcgagctcgtttaaac	srs2D::TRP1
	OFS1646	GGTTCGTATCGCCTAAAATCATACCAAAATAAAAAGAGTGTCTAGAAGGGTC CAGCTGAAGCTTCGTACGC	bar1D::KAN
	OFS1647	GCTTTCCATGTATTAAAAATGACTATATATTTGATATTTATATGCTATAAAGAAATTGTACTCCAG GCATAGGCCACTAGTGGATCTG	bar1D::KAN
	OFS4338	CGTAGTTAACAAAGTACATACCAAACATAACAGCAAAAATATACGTAAAGcggatccccgggttaattaa	ddi1D::TRP1
	OFS4339	CTATTTGTGTTATGGGCTACATACGTAGAGGCCGATCACAATATCAGTGGTTGCgaattcgagctcgtttaaac	ddi1D::TRP1

### Sheet: individual genomic mutations
Strategy to modify gDNA by transformation of PCR products
Mutation	pDNA (pFS) or gDNA (FSY) template	oligonucleotides	comment
ulp1-DN-midGFP (no marker)	N/A	N/A	described in Texari et al, 2013
ulp1-DN-midGFP-13Myc::KAN	pFS2173	OFS1965/1966
wss1D::HIS3	pFS2163	OFS2969, OFS2970
tdp1D::URA3	pFS3036	OFS2966, OFS2967
top1D::NATMX6	FSY5782	OFS4077, OFS4078	a gift from Benjamin Albert
nup60D::KAN	pFS2161	OFS1494/1495
Siz1-13Myc	pFS2173	OFS4081, OFS4082
Siz2-13Myc	pFS2173	OFS4033/OFS1734
Mms21-13Myc	pFS2173	OFS4079, OFS4080
siz1D::KAN, siz2D::KAN	N/A	N/A	from B. Palancade, RAD5
mms21-11::KAN	N/A	N/A	from B. Palancade, RAD5
siz2D::KAN	FSY5051	OFS3975/1737
slx5D::KAN	N/A	N/A	by cross from FSY4934
slxD::LEU2	N/A	N/A	by cross from FSY4934
ulpD::LEU2	pFS3073	OFS 3001/3002
ura3::pADH-OsTIR1-URA3	pFS4062	N/A	transformation of a digested plasmid
Tdp1-AID*-6HA::HPH	pFS3995	OFS3143/3144
6HIS-Flag-Smt3::HIS3	pFS2163	OFS 2848/1106	KAN marker in FSY5243 was replaced to HIS
Top1-13Myc::KANMX6	pFS2172	Ben159/OFS3004
top1-K65,91,92R-13Myc::LEU2	pFS4081	OFS 3231/4040
Cdc14-13Myc::TRP1	pFS2173	OFS4237/4238
pol30D::NAT	pFS4121	OFS4488/4489
leu2-3_112::6HIS-POL30-LEU2	pFS4221	N/A	pFS4221 was digested with XcmI (cut in the LEU2 gene) for integration to leu2-3_112
leu2-3_112::6HIS-pol30-K127,164R-LEU2	pFS4224	N/A
tdp1D::HPH	pFS3275	OFS2966, OFS2967
wss1D::TRP1	pFS2162	OFS2969, OFS2970
RFB-KAN at FRT	pFS4129	OFS4390/4391	pFS4129 is a gift from Lotte Bjergbaek
KAN at FRT	pFS2161	OFS4390/4391
bar1D::KAN	pFS2161	OFS1646/1647
rad52D::LEU2	N/A	N/A	a gift from Maksym Shyian;
rad51D::TRP1	N/A	N/A	a gift from Maksym Shyian;
mre11D::HPH	N/A	N/A	a gift from Maksym Shyian;
rad27D::LEU2	pFS3073	OFS2906/2907
yku70D::HPH	N/A	N/A	a gift from Maksym Shyian; srtrain also contains ADE2 marker at RDN1 locus
sgs1D::HPHMX	N/A	N/A	a gift from Maksym Shyian;
srs2D::TRP1	pFS2162	OFS4356/4357
rad17::LEU2	N/A	N/A	a gift from Maksym Shyian;
rad9D::HPH	N/A	N/A	a gift from Maksym Shyian;
ddi1D::TRP1	pFS2162	OFS4338, OFS4339
